# Scrib organizes cortical actomyosin clusters to maintain adherens junctions and angiogenic sprouting

**DOI:** 10.1101/2025.04.01.645927

**Authors:** Lakyn N. Mayo, Fiona Duong, Ana Mompeón, Kyle A. Jacobs, M. Luisa Iruela-Arispe, Matthew L. Kutys

## Abstract

Spatiotemporal control of adherens junction fluidity and integrity is critical for angiogenesis, but underlying mechanisms are incompletely understood. To identify unappreciated regulators of endothelial adherens junctions, we performed VE-cadherin proximity ligation mass spectrometry, revealing significant interaction with the multifunctional scaffold Scrib. Utilizing a 3D angiogenesis-on-chip model, we find Scrib-depleted microvessels generate reduced intact sprouts and increased single-cell detachments. This defect was characterized by adherens junction instability and decreased actomyosin in the junctional cortex, yet was not caused by changes in catenin-dependent VE-cadherin coupling to actin. Instead, Scrib controls the formation of cortical actomyosin clusters, which critically organize the architecture and dynamics of the junctional actomyosin cortex to promote adherens junction stability. We further discovered that unconventional myosin-1c is a critical effector linking Scrib cortical dynamics and VE-cadherin to stabilize adherens junctions during angiogenic initiation. Our results demonstrate a new role for Scrib directing cortical actomyosin organization that is critical for precise control of adherens junctions during angiogenesis.
