## Supplemental Table 1: CRISPR Primers for "Scrib organizes cortical actomyosin clusters to maintain adherens junctions and angiogenic sprouting"

### Sheet: Primers-CRISPR
Primers - CRISPR				Notes
Name	Description	Sequence (5' -> 3')
ACAT_gRNA_B	CRISPR guide targeting human ⍺-catenin - bottom strand	AAACGTGTAACAAGAGGCTCCAAC
ACAT_gRNA_T	CRISPR guide targeting human ⍺-catenin - top strand	CACCGTTGGAGCCTCTTGTTACAC
DLG5_gRNA_B	CRISPR guide targeting human Disks large 5 - bottom strand	AAACTGGCCAAGAGCAGCTTGAGC
DLG5_gRNA_T	CRISPR guide targeting human Disks large 5 - top strand	CACCGCTCAAGCTGCTCTTGGCCA
ERBIN_gRNA_B	CRISPR guide targeting human Erbin - bottom strand	AAACCGTAGACAGCGACATGGTAC
ERBIN_gRNA_T	CRISPR guide targeting human Erbin - top strand	CACCGTACCATGTCGCTGTCTACG
MYO1C_gRNA_B	CRISPR guide targeting human Myo1c - bottom strand	AAACTATGCTGCCGGCTGTAGATC
MYO1C_gRNA_T	CRISPR guide targeting human Myo1c - top strand	CACCGATCTACAGCCGGCAGCATA
SCRIB_gRNA_B	CRISPR guide targeting human Scrib - bottom strand	AAACCCAGCTGCATGAAGTTGGCC
SCRIB_gRNA_T	CRISPR guide targeting human Scrib - top strand	CACCGGCCAACTTCATGCAGCTGG
