## Supplemental Table 2: Primers for DNA Fragment Assembly for "Scrib organizes cortical actomyosin clusters to maintain adherens junctions and angiogenic sprouting"

### Sheet: Primers-DNA fragment assembly
Primers - DNA fragment assembly				Notes
Name	Description	Sequence (5' -> 3')
VE_MOUSE_1-709_fwd	PCR primer targeting mouse VE-cadherin aa 1-709 - forward	gctagaggatcccccgggctgcaggATGCAGAGGCTCACAGAG
VE_MOUSE_1-709_rev	PCR primer targeting mouse VE-cadherin aa 1-709 - reverse	gggacggcctaaaGATCATGGTGGCCATCTC
ACAT_MOUSE_301-906_fwd	PCR primer targeting mouse ⍺-catenin aa 301-906 - forward	gccaccatgatcTTTAGGCCGTCCCTGGAG
ACAT_MOUSE_301-906_rev	PCR primer targeting mouse ⍺-catenin aa 301-906 - reverse	tctgagtccggaGATGCTGTCCATGGCTTTG
link10aa-mEm_fwd	PCR primer targeting mEmerald with 10aa N-terminal linker - forward	catggacagcatcTCCGGACTCAGATCTGGC
link10aa-mEm_rev	PCR primer targeting mEmerald with 10aa N-terminal linker - reverse	tgtaagtcattggtcttaaaggtacTTACTTGTACAGCTCGTCCATG
mEmerald-MyosinIIB-C-18_fwd	PCR primer targeting mEmerald-MyosinIIB - forward	aggatcccccgggctgcaggCCACCATGGTGAGCAAGG
mEmerald-MyosinIIB-C-18_rev	PCR primer targeting mEmerald-MyosinIIB - reverse	gtcattggtcttaaaggtacTTACTCTGACTGGGGTGG
lifeact_linker_fwd	PCR primer targeting LifeAct and 7aa linker - forward	aggatcccccgggctgcaggATGGGTGTCGCAGATTTGATCAAG
lifeact_linker_rev	PCR primer targeting LifeAct and 7aa linker - reverse	ccttgctcacGGTGGCGACCGGTGGATC
mScarlet_fwd	PCR primer targeting mScarlet - forward	ggtcgccaccGTGAGCAAGGGCGAGGCA
mScarlet_rev	PCR primer targeting mScarlet - reverse	cgccggatccCTTGTACAGCTCGTCCATGCC
P2A_HygR_fwd	PCR primer targeting P2A with a hygromycin resistance casette - forward	gctgtacaagGGATCCGGCGCAACAAAC
P2A_HygR_rev	PCR primer targeting P2A with a hygromycin resistance casette - reverse	gtcattggtcttaaaggtacCTATTCCTTTGCCCTCGGAC
