## Supplemental Table 4: Abbreviations for "Scrib organizes cortical actomyosin clusters to maintain adherens junctions and angiogenic sprouting"

### Sheet: Abbreviations
Abbreviations
AJ	adherens junction
BirA*	BirA* biotin ligase enzyme
Cas9	CRISPR-associated protein 9
CTNNA1	ɑ-catenin gene
Cyto-BirA*	BirA* expressed freely in cytoplasm
DAPI	4',6-diamidino-2-phenylindole
DLG5	disks large 5
ECD	extracellular domain
FITC	fluorescein isothiocyanate
hMVEC	primary human microvascular endothelial cells derived from neonatal dermis
ICD	intracellular domain
IF	immunofluorescence
IP	immunoprecipitation
KO	CRISPR knockout
mEm	mEmerald fluorescent protein
MLC	myosin light chain
Myo1c	unconventional myosin 1c
N	biological replicate (independent experiment)
n	technical replicate (measurements within the same biological replicate)
NA	numerical aperture
NMIIA	non-muscle myosin isoform IIA
NMIIB	non-muscle myosin isoform IIB
p120	δ-catenin / p120 catenin
PA	polyacrylamide
Pa	Pascal
pMLC	phosphorylated myosin light chain (Ser19)
ppMLC	phosphorylated myosin light chain (Thr18, Ser19)
rel.	relative units
S1P	sphingosine-1-phosphate
SA	streptavidin
Scramble	control cell line, generated by CRISPR-Cas9 targeting of a randomized non-targeting sgRNA sequence
Scrib	Scribble
sgRNA	single guide RNA for Cas9 targeting
VE	VE-cadherin
VE-cad	VE-cadherin
VE-α-cat-mEm	VE-cadherin-α-catenin-mEmerald fusion construct
VEGF	vascular endothelial growth factor
WB	Western blot
α-cat	α-catenin
β-cat	β-catenin
